# Parkinson’s disease determinants, prediction and gene-environment interactions in the UK Biobank

**DOI:** 10.1101/2020.02.15.950733

**Authors:** Benjamin M. Jacobs, Daniel Belete, Jonathan P Bestwick, Cornelis Blauwendraat, Sara Bandres-Ciga, Karl Heilbron, Ruth Dobson, Mike A. Nalls, Andrew B. Singleton, John Hardy, Gavin Giovannoni, Andrew J. Lees, Anette Schrag, Alastair J Noyce, for The International Parkinson’s Disease Genomics Consortium (IPDGC)

## Abstract

**Objective:** To systematically investigate the association of environmental risk factors and prodromal features with incident Parkinson’s disease (PD) diagnosis and the interaction of genetic risk with these factors. To evaluate existing risk prediction algorithms and the impact of including addition genetic risk on the performance of prediction.

**Methods:** We identified individuals with incident PD diagnoses (n=1276) and unmatched controls (n=500,406) in UK Biobank. We determined the association of risk factors with incident PD using adjusted logistic regression models. A polygenic risk score (PRS) was constructed and used to examine gene-environment interactions. The PRS was also incorporated into a previously-developed prediction algorithm for finding incident cases.

**Results:** Strong evidence of association (P_corr_<0.05) was found between PD and a positive family history of PD, a positive family history of dementia, non-smoking, low alcohol consumption, depression, and daytime somnolence, and novel associations with epilepsy and earlier menarche. Individuals with the highest 10% of PRS scores had increased risk of PD (OR=3.30, 95% CI 2.57-4.24) compared to the lowest risk decile. Higher PRS scores were associated with earlier age at PD diagnosis and inclusion of the PRS in the PREDICT-PD algorithm improved model performance (Nagelkerke pseudo-R^2^ 0.0053, p=6.87×10^−14^). We found evidence of interaction between the PRS and diabetes.

**Interpretation:** Here we used UK Biobank data to reproduce several well-known associations with PD, to demonstrate the validity and predictive power of a polygenic risk score, and to demonstrate a novel gene-environment interaction, whereby the effect of diabetes on PD risk appears to depend on prior genetic risk for PD.
