## Supplementary material for "Parkinson’s disease determinants, prediction and gene-environment interactions in the UK Biobank": tables and supplements

### Sheet: table_1
Table 1: associations of risk factors with incident PD status. Output is from logistic regression models of the form PD status ~ Age + Sex + Deprivation + Ethnicity + risk factor. P values are asymptotic p values calculating from the z statistic. Likelihood ratio test Q values represent the local FDR-corrected p value for the likelihood ratio test comparing model fit with and without the risk fac…
Risk factor	Category	Beta	SE	OR	Lower CI	Upper CI	P value	Likelihood ratio FDR Q
Family history: PD	Family history	0.782685	0.0972506	2.18734	1.80773	2.64666	3.62399e-13	9.78477e-12
Alcohol: <1 drink per week	Environmental	0.332745	0.061247	1.39479	1.23701	1.57269	8.95862e-08	1.20941e-06
Depression	Comorbidity	0.563734	0.106586	1.75722	1.42593	2.16548	9.40005e-07	8.46005e-06
Epilepsy	Comorbidity	1.05458	0.192628	2.87076	1.96802	4.18761	2.57768e-06	1.39195e-05
Excessive daytime sleepiness	Prodrome	0.288719	0.0599357	1.33472	1.18678	1.50109	2.06905e-06	1.39195e-05
Smoking status: current	Environmental	-0.435918	0.117672	0.64667	0.513474	0.814418	0.000233527	0.00105087
Smoking status: previous	Environmental	-0.133328	0.0601522	0.875178	0.777846	0.984689	0.000233527	0.00105087
Family History: dementia	Family history	0.231208	0.0732597	1.26012	1.09157	1.4547	0.00206942	0.00798205
Age at menarche	Early life	-0.0754807	0.029217	0.927298	0.875687	0.98195	0.00950641	0.0320841
Diabetes	Comorbidity	0.240374	0.107537	1.27172	1.03004	1.57011	0.0303271	0.0859425
Gastric ulcer	Comorbidity	0.527351	0.226737	1.69444	1.08648	2.64258	0.0318306	0.0859425
Age at voice breaking: older than average	Early life	0.00957153	0.184889	1.00962	0.70271	1.45057	0.0725551	0.155598
Age at voice breaking: younger than average	Early life	0.431791	0.177291	1.54001	1.08796	2.17991	0.0725551	0.155598
Family history: stroke	Family history	0.108557	0.0605555	1.11467	0.989919	1.25514	0.0749175	0.155598
Head Injury	Comorbidity	0.692444	0.33664	1.99859	1.03317	3.86615	0.0641776	0.155598
Childhood obesity	Early life	0.122061	0.0799412	1.12982	0.965969	1.32147	0.13209	0.254744
Hypertension	Comorbidity	0.080021	0.0597557	1.08331	0.96358	1.21792	0.182068	0.327723
Exposed to maternal smoking	Early life	-0.0874893	0.0707436	0.916229	0.797601	1.0525	0.213152	0.342812
Family history: depression	Family history	0.107902	0.0860368	1.11394	0.941077	1.31855	0.215845	0.342812
Anxiety	Comorbidity	0.260441	0.231997	1.2975	0.823433	2.04451	0.281133	0.399504
Breastfed as a baby	Early life	-0.0914164	0.0841191	0.912638	0.773918	1.07622	0.281026	0.399504
Family history:diabetes	Family history	-0.0699795	0.0724713	0.932413	0.808946	1.07472	0.33085	0.446648
BMI	Environmental	0.00573202	0.00627671	1.00575	0.993451	1.0182	0.363164	0.466925
Age completed full time education	Early life	-0.0125367	0.0151571	0.987542	0.958635	1.01732	0.402981	0.473064
Right-handed	Early life	-0.0812088	0.0950343	0.922001	0.765309	1.11078	0.397849	0.473064
Migraine	Comorbidity	0.127508	0.180189	1.13599	0.797987	1.61717	0.487712	0.548676
Constipation	Prodrome	0.244073	0.710073	1.27644	0.317375	5.13365	0.741022	0.788647
Pesticide exposure	Environmental	0.113876	0.365816	1.12061	0.5471	2.29533	0.759438	0.788647
Cups of coffee per day	Environmental	0.0014582	0.0142064	1.00146	0.973959	1.02974	0.918351	0.918351

### Sheet: table_2
Table 2: associations of risk factors with incident PD status. Output is from logistic regression models of the form PD status ~ Age + Sex + Deprivation + Ethnicity + risk factors. P values are asymptotic p values calculating from the z statistic. In this model, all covariates found to be associated with PD at FDR < 0.05 were included. The estimate for menarche is derived from a model without a s…
Risk factor	Beta	SE	OR	Lower CI	Upper CI	P value
Family history: PD	0.755395	0.0981277	2.12845	1.75605	2.57983	1.38123e-14
Depression	0.543075	0.107061	1.72129	1.39547	2.12318	3.92501e-07
Epilepsy	0.973666	0.196624	2.64763	1.8009	3.89249	7.34809e-07
Alchohol: <1 drink/week	0.292828	0.0622237	1.34021	1.18634	1.51405	2.52561e-06
Excessive daytime sleepiness	0.251551	0.060283	1.28602	1.1427	1.44731	3.00836e-05
Current smoking	-0.42758	0.118546	0.652085	0.516888	0.822645	0.000309904
Family history: Dementia	0.194935	0.0739537	1.21523	1.05126	1.40478	0.00839136
Age at menarche	-0.0655167	0.029385	0.936583	0.884165	0.992109	0.0257742
Previous history of smoking	-0.110148	0.0608027	0.895701	0.795073	1.00907	0.070053

### Sheet: table_3
Table 3: Attributable proportion (AP) due to interaction for interaction between exposures associated with PD and the polygenic risk score. Estimates are derived from logistic regression adjusting for age, sex, and the first four principal components. Lower and upper CIs represent 95% confidence intervals derived from 5000 bootstrap replicates (with replacement).
Trait	AP	Lower CI	Upper CI
Diabetes	-0.415499	-0.814796	-0.107706
Gastric ulcer	-0.253139	-1.2814	0.265792
Epilepsy	-0.174897	-0.920094	0.276619
Smoking	-0.0819622	-0.219904	0.0654086
Age at menarche	-0.00825398	-0.133403	0.101482
Sleepiness	0.0556891	-0.0786308	0.165843
Depression	0.0982134	-0.163041	0.285492
Alcohol	0.099745	-0.0313365	0.20959

### Sheet: supplementary_table1
Supplementary table 1: Definitions of exposure variables
Exposure	UK Biobank Field ID	UK Biobank Description	ICD 10 code
Age	21022	Age at recruitment	N/a
Sex	31	Sex	N/a
Education	845	Age completed full time education	N/a
Townsend deprivation index	189	Townsend deprivation index at recruitment	N/a
Ethnicity	21000	Ethnic background	N/a
Country of birth	1647	Country of birth (UK/elsewhere)	N/a
Parkinson’s disease	HES coding, Non-cancer illness code, self-reported	N/a	G20
Constipation	HES coding, Non-cancer illness code, self-reported	N/a	K59.0
Depression	HES coding, Non-cancer illness code, self-reported	N/a	F32.0, F32.1, F32.2, F32.3, F32.8, F32.9, F33.0, F33.1, F33.2, F33.3, F33.4, F33.8, F33.9
Anxiety	HES coding, Non-cancer illness code, self-reported	N/a	F41.2, F41.3, F41.8, F41.9
Hypertension	HES coding, Non-cancer illness code, self-reported	N/a	I10
Diabetes	HES coding, Non-cancer illness code, self-reported	N/a	E10.0, E10.1, E10.2, E10.3, E10.4, E10.5, E10.6, E10.7, E10.8, E10.9, E11.0, E11.1, E11.2, E11.3, E11.4, E11.5, E11.6, E11.7, E11.8, E11.9, E12.0
Gastric ulcer	HES coding, Non-cancer illness code, self-reported	N/a	K25.0, K25.1, K25.2, K25.3, K25.4, K25.5, K25.6, K25.7, K25.9
Migraine	HES coding, Non-cancer illness code, self-reported	N/a	G43.0, G43.1
Shoulder stiffness	HES coding, Non-cancer illness code, self-reported	N/a	M25.61
Shoulder pain	HES coding, Non-cancer illness code, self-reported	N/a	M25.51
Hyposmia	HES coding, Non-cancer illness code, self-reported	N/a	R43.0
Erectile dysfunction	HES coding, Non-cancer illness code, self-reported	N/a	N48.4
Head injury	HES coding, Non-cancer illness code, self-reported	N/a	S02.0, S02.1, S02.2, S02.3, S02.4, S02.6, S02.7, S02.8, S02.9, S06.0, S06.1, S06.2, S06.3, S06.4, S06.5, S06.6, S06.8, S06.9
Family history: Parkinson’s disease	20107, 20110, 20111	Illnesses of father, Illnesses of mother, Illnesses of siblings	N/a
Family history: Depression	20107, 20110, 20111	Illnesses of father, Illnesses of mother, Illnesses of siblings	N/a
Family History: Dementia	20107, 20110, 20111	Illnesses of father, Illnesses of mother, Illnesses of siblings	N/a
Family History: Stroke	20107, 20110, 20111	Illnesses of father, Illnesses of mother, Illnesses of siblings	N/a
Family History: Diabetes	20107, 20110, 20111	Illnesses of father, Illnesses of mother, Illnesses of siblings	N/a
Smoking status	20116	Smoking status	N/a
Cups of coffee per day	1498	Coffee intake	N/a
Alcohol	1558	Alcohol intake frequency	N/a
Body mass index	21001	Body mass index	N/a
Daytime sleepiness	1220	Daytime dozing / sleeping (narcolepsy)	N/a
Pesticides	22614	Worked with pesticides	N/a
Breast fed	1677	Breast fed as a baby	N/a
Childhood obesity	1687	Comparative body size at age 10	N/a
Handedness	1707	Handedness (chirality/laterality)	N/a
Maternal smoking	1787	Maternal smoking around birth	N/a
Age of menarche	2714	Age when periods started (menarche)	N/a
Age of voice breaking	2385	Relative age voice broke	N/a

### Sheet: supplementary_table_2
Supplemental table 2: demographics of PD cases and controls. Continuous variables are depicted as mean (SD). Categorical variables are depicted as n (%). Univariate comparisons reflect chi-squared tests for categorical variables and unpaired two-sample t tests for continuous variables.
Prevalent cases
Trait	Control	Cases	P value
Age	56.5 (8.09)	62.74 (5.49)	<2E-16
Age completed full-time education	16.74 (4.81)	16.43 (2.44)	1.75254e-06
Townsend deprivation index	-1.29 (3.1)	-1.45 (3.07)	0.0191815
Sex			1.098e-49
Female	272578 ( 54.47 %)	817 ( 38.41 %)
Male	227819 ( 45.53 %)	1310 ( 61.59 %)
Ethnicity			6.84217e-05
White	470670 ( 94.6 %)	2039 ( 96.59 %)
Non-white	26841 ( 5.4 %)	72 ( 3.41 %)
Country of birth			0.000293546
UK	458838 ( 92.02 %)	1991 ( 94.18 %)
Non-UK	39788 ( 7.98 %)	123 ( 5.82 %)
Incident cases
Trait	Control	Cases	P value
Age	56.5 (8.09)	63.09 (5.47)	5.94516e-251
Age completed full-time education	16.74 (4.81)	16.36 (2.31)	1.41117e-06
Townsend deprivation index	-1.29 (3.1)	-1.28 (3.14)	0.844985
Sex			4.29882e-31
Female	272578 ( 54.47 %)	488 ( 38.24 %)
Male	227819 ( 45.53 %)	788 ( 61.76 %)
Ethnicity			0.00309349
White	470670 ( 94.6 %)	1222 ( 96.52 %)
Non-white	26841 ( 5.4 %)	44 ( 3.48 %)
Country of birth			0.00312454
UK	458838 ( 92.02 %)	1194 ( 94.31 %)
Non-UK	39788 ( 7.98 %)	72 ( 5.69 %)

### Sheet: supplementary_table_3
Supplemental table 3: Reproduced with permission from Nalls et al 2019. PD risk loci from the Meta5 GWAS. Columns show RSID, Chromosome, genomic co-ordinates (hg19), and nearest genes. To determine how much variance explained by the PRS was due to previously undiscovered loci, all variants within 1MB of these loci were excluded.
SNP	CHR	BP	Nearest Gene
rs114138760	1	154898185	PMVK
rs35749011	1	155135036	KRTCAP2
rs76763715	1	155205634	GBAP1
rs6658353	1	161469054	FCGR2A
rs11578699	1	171719769	VAMP4
rs823118	1	205723572	NUCKS1
rs11557080	1	205737739	RAB29
rs4653767	1	226916078	ITPKB
rs10797576	1	232664611	SIPA1L2
rs76116224	2	18147848	KCNS3
rs2042477	2	96000943	KCNIP3
rs11683001	2	102396963	MAP4K4
rs57891859	2	135464616	TMEM163
rs1474055	2	169110394	STK39
rs73038319	3	18361759	SATB1
rs6808178	3	28705690	LINC00693
rs12497850	3	48748989	IP6K2
rs55961674	3	122196892	KPNA1
rs11707416	3	151108965	MED12L
rs1450522	3	161077630	SPTSSB
rs10513789	3	182760073	MCCC1
rs873786	4	925376	GAK
rs34311866	4	951947	TMEM175
rs4698412	4	15737348	BST1
rs34025766	4	17968811	LCORL
rs6825004	4	77110365	SCARB2
rs4101061	4	77147969	FAM47E
rs6854006	4	77198054	FAM47E-STBD1
rs356182	4	90626111	SNCA
rs5019538	4	90636630	SNCA
rs13117519	4	114369065	CAMK2D
rs62333164	4	170583157	CLCN3
rs1867598	5	60137959	ELOVL7
rs26431	5	102365794	PAM
rs11950533	5	134199105	C5orf24
rs4140646	6	27738801	LOC100131289
rs9261484	6	30108683	TRIM40
rs112485576	6	32578772	HLA-DRB5
rs12528068	6	72487762	RIMS1
rs997368	6	112243291	FYN
rs75859381	6	133210361	RPS12
rs199351	7	23300049	GPNMB
rs76949143	7	66009851	GS1-124K5.11
rs1293298	8	11712443	CTSB
rs620513	8	16697593	FGF20
rs2280104	8	22525980	BIN3
rs2086641	8	130901909	FAM49B
rs13294100	9	17579690	SH3GL2
rs10756907	9	17727065	SH3GL2
rs6476434	9	34046391	UBAP2
rs896435	10	15557406	ITGA8
rs10748818	10	104015279	GBF1
rs72840788	10	121415685	BAG3
rs117896735	10	121536327	INPP5F
rs7938782	11	10558777	RNF141
rs12283611	11	83487277	DLG2
rs3802920	11	133787001	IGSF9B
rs76904798	12	40614434	LRRK2
rs34637584	12	40734202	LRRK2
rs7134559	12	46419086	SCAF11
rs10847864	12	123326598	HIP1R
rs11610045	12	133063768	FBRSL1
rs9568188	13	49927732	CAB39L
rs4771268	13	97865021	MBNL2
rs12147950	14	37989270	MIPOL1
rs11158026	14	55348869	GCH1
rs3742785	14	75373034	RPS6KL1
rs979812	14	88464264	GALC
rs2251086	15	61997385	VPS13C
rs6497339	16	19277493	SYT17
rs2904880	16	28944396	CD19
rs11150601	16	30977799	SETD1A
rs6500328	16	50736656	NOD2
rs3104783	16	52636242	CASC16
rs10221156	16	52969426	CHD9
rs12600861	17	7355621	CHRNB1
rs12951632	17	40741013	RETREG3
rs2269906	17	42294337	UBTF
rs850738	17	42434630	FAM171A2
rs62053943	17	43744203	CRHR1
rs117615688	17	43798308	CRHR1
rs11658976	17	44866805	WNT3
rs61169879	17	59917366	BRIP1
rs666463	17	76425480	DNAH17
rs1941685	18	31304318	ASXL3
rs12456492	18	40673380	RIT2
rs8087969	18	48683589	MEX3C
rs55818311	19	2341047	SPPL2B
rs77351827	20	6006041	CRLS1
rs2248244	21	38852361	DYRK1A

### Sheet: supplementary_table_4
Supplemental table 4: multiplicative interaction term betas and associated P values for traits associated with PD x polygenic risk score. Interaction terms are derived from logistic regression models of the form PD status ~ Age + Sex + first four genetic PCs + risk factor + PRS + PRS x risk factor. P values are asymptotic p values calculating from the z statistic. The estimate for menarche is der…
Exposure	Beta	P value	FDR
Diabetes	-0.471803	0.000404168	0.00404168
PD FHx	0.162215	0.196178	0.641774
Sleepiness	-0.0916363	0.220355	0.641774
Menarche	0.0437795	0.25671	0.641774
Epilepsy	-0.16505	0.525571	0.864945
Smoking status	-0.036706	0.605461	0.864945
Dementia FHx status	-0.0734827	0.440069	0.864945
Alcohol	0.0055793	0.94096	0.981784
Depression	0.00298845	0.981784	0.981784
Gastric Ulcer	-0.0633674	0.802927	0.981784
